# Defining nutrient dependencies of intestinal *Klebsiella pneumoniae* guides rational probiotic engineering

**DOI:** 10.64898/2026.11.02.763509

**Authors:** Ying Zhou, Clement David, Grishma Kulkarni, Tengfei Long, María J. Garzón, Julien Prados, Joachim Kloehn, Olivier Von Rohr, Isabel Meister, Karina B. Xavier, Carles Ubeda, Fangyou Yu, Liang Chen, Simone Becattini

## Abstract

*Klebsiella pneumoniae* is a major cause of antibiotic-resistant infections, yet the ecological determinants enabling its intestinal expansion remain poorly defined. Here, we combined *in vivo* transcriptomics and metabolomics to identify carbon sources exploited by *K. pneumoniae* during colonization of the antibiotic-disrupted gut across strains and dietary contexts. Despite its metabolic breadth, *K. pneumoniae* consistently exploited a restricted set of substrates, including arabinose, raffinose, oligogalacturonate, arabitol, xylose, and gluconate, that contributed to intestinal fitness, with related metabolic signatures also observed in antibiotic-treated human samples. Guided by these findings, we engineered *Escherichia coli* Nissle to enhance consumption of these nutrients and assembled a defined consortium, NICHE, designed to reinforce colonization resistance through nutrient competition. NICHE restricted intestinal expansion of multidrug-resistant and hypervirulent *K. pneumoniae* in preventive and therapeutic settings, with efficacy influenced by dietary nutrient availability. Together, this work defines exploitable *K. pneumoniae* nutrient dependencies and a framework for rational probiotic engineering.
