## Supplementary Tables for "Defining nutrient dependencies of intestinal *Klebsiella pneumoniae* guides rational probiotic engineering"

### Sheet: TableS1
patient ID	Sample ID	Sex	Age	Clinical Diagnosis	K.pneumoniae %	CFUs/g	Day	Antibiotic 1	Antibiotic 2
98	CU402	62	male	Acute myeloid leukemia	20.8038	326000000	134	meropenem	teicoplanin
98	CU406	62	male	Acute myeloid leukemia	13.4852	83000000	150	meropenem
101	CU459	62	female	Acute myeloid leukemia	3.2438	210000000	169	ciprofloxacin
36	CU462	47	female	Acute myeloid leukemia	72.6466	95400000	39	meropenem

### Sheet: TableS2
Strain	Characteristics
MH258	ST258, KL107, carbapenem-resistant Klebsiella pneumoniae
ATCC43816	ST493,KL2, hypervirulent Klebsiella pneumoniae
MH258ΔaraA	araA deletion mutant; apramycin resistant; defective in arabinose utilization
MH258ΔxylA	xylA double deletion mutant; hygromycin- and rifampicin-resistant; defective in xylose utilization
MH258ΔdalD	dalD deletion mutant; apramycin resistant; defective in arabitol utilization
MH258ΔrafB	rafB deletion mutant; apramycin resistant; defective in raffinose utilization
MH258ΔkdgM&ogl	kdgM&ogl deletion mutant; apramycin resistant; defective in oligogalacturonate utilization
MH258ΔgntK	gntK deletion mutant; apramycin resistant; defective in gluconate utilization
MH258ΔgntT/U	gntT/U deletion mutant; apramycin resistant; defective in gluconate utilization
MH258ΔuxaC	uxaC deletion mutant; apramycin resistant; defective in glucuronate utilization
MH258ΔsrlA	srlA deletion mutant; apramycin resistant; defective in sorbitol utilization
MH258ΔeutE	eutE deletion mutant; apramycin resistant; defective in ethanolamine utilization
MH258ΔaraA-C	araA deletion strain complemented with pACYC177-araA; apramycin- and streptomycin-resistant
MH258ΔxylA-C	xylA deletion strain complemented with pACYC177-xylA; hygromycin- and streptomycin-resistant
MH258ΔdalD-C	dalD deletion strain complemented with pACYC177-dalT-dalD-atlB; apramycin- and streptomycin-resistant
MH258ΔrafB-C	rafB deletion strain complemented with pACYC177-rafB-cscA-rafD; apramycin- and streptomycin-resistant
MH258ΔkdgM&ogl-C	kdgM&ogl deletion strain complemented with pACYC177-kdgM&ogl; apramycin- and streptomycin-resistant
MH258ΔgntK-C	gntK deletion strain complemented with pACYC177-gntK; apramycin- and streptomycin-resistant
Escherichia coli Nissle 1917	Nonpathogenic probiotic strain
EcN-Apr	Derived from EcN-WT，with an apramycin resistance cassette inserted into the intergenic region between rhtB and rhtC.
EcN-Hyg	Derived from EcN-WT，with an hygromycin resistance cassette inserted into the intergenic region between rhtB and rhtC.
EcN-Ara	Derived from EcN-WT, Obtained by in vivo evolution, apramycin-resistant, isolated from mouse 2, optimized ECN for arabinose utilization.
EcN-OGA	Derived from EcN-WT, Obtained by in vivo evolution, apramycin-resistant, isolated from mouse 5, optimized ECN for xylose utilization.
EcN-Xyl	Derived from EcN-WT, Obtained by in vivo evolution, hygromycin-resistant, isolated from mouse 5, optimized ECN for xylose utilization.
EcN-Raf	EcN harboring plasmid pACYC-rafB-cscA-rafD,streptomycin- and apramycin-resistant, optimized for raffinose utilization.
EcN-Arb	EcN harboring plasmid pACYC-dalT-dalD-atlB,streptomycin- and apramycin-resistant, optimized for arabitol utilization.
EcN-GlcA	EcN with deletion of the gntR repressor, apramycin-resistant, optimized for gluconate utilization.
EcN-Ara-barcode	Derived from EcN-Ara, inserted with barcode4
EcN-OGA-barcode	Derived from EcN-OGA,inerted with barcode3
EcN-Xyl-barcode	Derived from EcN-Xyl, inserted with barcode6
EcN-Raf-barcode	Derived from EcN-Raf,inerted with barcode1
EcN-Arb	EcN harboring plasmid pACYC-dalT-dalD-atlB,streptomycin- and apramycin-resistant, optimized for arabitol utilization.
EcN-GlcA-barcode	Derived from EcN-GlcA, inserted with barcode5
Plasmid
pACYC177-Stre	p15A ori, low-copy-number plasmid with streptomycin resistance (Strᴿ); used for complementation and ECN engineering
pCasKP	Cas9- and λ-Red–expressing plasmid for CRISPR-based genome editing in K. pneumoniae, template to amplify the apramycin resistance cassette
pSGKP	sgRNA-expressing plasmid used for CRISPR-mediated genome targeting in K. pneumoniae, rifampicin resistant
pKD46	Temperature-sensitive λ-Red recombination plasmid used for homologous recombination,streptomycin resistant
pRif-FRT	Plasmid used as a template to amplify the rifampicin resistance cassette
pFLP-Hyg	Plasmid used as a template to amplify the hygromycin resistance cassette

### Sheet: TableS3
Oligonucleotides	sequence(5'-3')
(For the generation of isogenic deletion mutants in Kp)
araA-spacer-F	TAGT AAACGCTTCCTCGAACAGGG
araA-spacer-R	AAAC CCCTGTTCGAGGAAGCGTTT
xylA2-spacer-F	TAGT GGCGGCGACCAACCCCGATC
xylA2-spacer-R	AAAC GATCGGGGTTGGTCGCCGCC
dalD-spacer-F	TAGT CACCTGTCCGAACACCATGG
dalD-spacer-R	AAAC CCATGGTGTTCGGACAGGTG
rafB-spacer-F	TAGT ACCAGAGAGGATCAGCAGCG
rafB-spacer-R	AAAC CGCTGCTGATCCTCTCTGGT
kdgM&ogl-spacer-F	TAGTGCGCAGTACAGCTTCGACAA
kdgM&ogl-spacer-R	AAACTTGTCGAAGCTGTACTGCGC
gntU-spacer-F	TAGT GGTGGCGATTTACGGTCTGG
gntU-spacer-R	AAAC CCAGACCGTAAATCGCCACC
gntT-spacer-F	TAGT GTTCAAACCGAAGGTGAACA
gntT-spacer-R	AAAC TGTTCACCTTCGGTTTGAAC
gntK-spacer-F	TAGT GTGCGGTCGTCATCGTTGAG
gntK-spacer-R	AAAC CTCAACGATGACGACCGCAC
uxaC-spacer-F	TAGT AGTGGCGCAGTTCAAAACCG
uxaC-spacer-R	AAAC CGGTTTTGAACTGCGCCACT
srlA-spacer-F	TAGT CATTGGGTTACAAAACACGA
srlA-spacer-R	AAAC TCGTGTTTTGTAACCCAATG
eutE-spacer-F	TAGT GCAGGCGGTGAAACTCACGG
eutE-spacer-R	AAAC CCGTGAGTTTCACCGCCTGC
tdcB-spacer-F	TAGT CATAGGGGGGAATAAAAATG
tdcB-spacer-R	AAAC CATTTTTATTCCCCCCTATG
apr-F	AATACCTGTGACGGAAGATC
apr-R	AACGTCATCTCGTTCTCC
hyg-F	AGTATACACTCCGCTAGCGC
hyg-R	TGTCGCCCTTATTCCCTTTT
araA-up-F	CTCGACTGGTTCAACGGC
araA-up-R	TCTGCGAAGTGATCTTCCGTCACAGGTATT CCTTAATGGGTGAGCGCT
araA-down-F	GAGCTCATGAGCGGAGAACGAGATGACGTT GAGGCTGTCCCCTCACC
araA-down-R	GCACCGGGCCATAAAAGT
xylA2-up-F	CCTTCCTCCTTCGCTGATA
xylA2-up-R	CCGGACATCAGCGCTAGCGGAGTGTATACTGCAGCTCGGCTGGGATAC
xylA2-down-F	AGGAATAGCGTTCTTCGGGGCGAAAACTCTCAGCACGATTTCATCCGGAT
xylA2-down-R	AAGCAGACTCCGGTTTGTTT
dalD-up-F	TGCAGCAACTGCGCATAATC
dalD-up-R	TCTGCGAAGTGATCTTCCGTCACAGGTATTATCCCCGGAGGCAATCAG
dalD-down-F	GAGCTCATGAGCGGAGAACGAGATGACGTTTATGGAGCAGTGGCACAAGG
dalD-down-R	GTCGTTCCACAGAATGGCC
rafB-up-F	TGAACGGTACAGCCGCAC
rafB-up-R	TCTGCGAAGTGATCTTCCGTCACAGGTATT GGCTGAACAGGTACTCCA
rafB-down-F	GAGCTCATGAGCGGAGAACGAGATGACGTT AGCTCACGACGGCGATAGC
rafB-down-R	AGGGCAGAGTCAGCAGTT
kdgM&ogl-up-F	TACTGGAGTGGGATGAGCG
kdgM&ogl-up-R	TCTGCGAAGTGATCTTCCGTCACAGGTATTGGTTGCCGCAAAAGACATAC
kdgM&ogl-down-F	GAGCTCATGAGCGGAGAACGAGATGACGTTGTAGTGCTCCTTTCTTTCCT
kdgM&ogl-down-R	GGGAGAATGCATCAAGAATC
gntU-up-F	GACGTGATCGAAAGCCGTC
gntU-up-R	TCTGCGAAGTGATCTTCCGTCACAGGTATTAGACCGGCGAGACCAATC
gntU-down-F	GAGCTCATGAGCGGAGAACGAGATGACGTTGGCTCGATTGTGGTAAGCC
gntU-down-R	CTGCACATTGTCCACCGTC
gntT-up-F	CAGATGTTTGCCGATGAACG
gntT-up-R	TCTGCGAAGTGATCTTCCGTCACAGGTATTCACGAATCGAACATGTCTCC
gntT-down-F	GAGCTCATGAGCGGAGAACGAGATGACGTTTATTGATAAGCGTGGTGGCG
gntT-down-R	ATTTTCCCCCGTCAGGTGA
gntK-up-F	TCGTCCTATTCTTCGGGGA
gntK-up-R	TCTGCGAAGTGATCTTCCGTCACAGGTATTGGTGATCATGGTTAGTCGTG
gntK-down-F	GAGCTCATGAGCGGAGAACGAGATGACGTTCAAAGGCAGTCACTAGTGAG
gntK-down-R	GATCATCCAGCCAAAGTCGG
uxaC-up-F	CCGTATAAGCCGATGCCAT
uxaC-up-R	TCTGCGAAGTGATCTTCCGTCACAGGTATTTAGTGATCGCCTTTCAGCCA
uxaC-down-F	GAGCTCATGAGCGGAGAACGAGATGACGTTGCAAGATGCAGTTCGGCTC
uxaC-down-R	CAATCGGCAACCCGTACTT
srlA-up-F	CAGCGCCAGGGTTACCA
srlA-up-R	TCTGCGAAGTGATCTTCCGTCACAGGTATTAAAGCGACATCGGCGTG
srlA-down-F	GAGCTCATGAGCGGAGAACGAGATGACGTTGGTCGTCGCATGCTTTACC
srlA-down-R	ATGCCGACGATGATTTCC
eutE-up-F	CGATTCCCGGCCAGAGT
eutE-up-R	TCTGCGAAGTGATCTTCCGTCACAGGTATTACAACGCTGGCTTTCGC
eutE-down-F	GAGCTCATGAGCGGAGAACGAGATGACGTTCCACGATACCAATCACGC
eutE-down-R	CAAAGCCGCGACGGATG
tdcB-up-F	TATCGTTAATACCGATTCGGTGG
tdcB-up-R	TCTGCGAAGTGATCTTCCGTCACAGGTATTGAAATATTTCGCCCTGGCAG
tdcB-down-F	GAGCTCATGAGCGGAGAACGAGATGACGTTATCCAGAACCGCAAAACGG
tdcB-down-R	CATCTGCAGCTGGTTCTC
xylA-rif-F	TTAGGGTATCTGATTGGTTATTCGCCGCATCTCTGAATATGGAGTTCTCTAATTAACCCTCACTAAAGGGCG
xylA-rif-R	AACAGAGCATCCTGGTTGCGGCGCCGGTCACCCCGGGCGCCGCCGTATGATAATACGACTCACTATAGGGCTC
For complementation plasmid construction
pACYC-bone-F	CCACTGAGCGTCAGACCC
pACYC-bone-R	CAAGTCAGCGTAATGCTCTGC
araBAD-promoter-F	GTAACACTGGCAGAGCATTACGCTGACTTGTATGCCGGGTAACAAAAGTGT
araBAD-promoter-R	CTTGTTACTCCATGCAGAAATCAT
araA-F	GCTGCATGAATGATTTCTGCATGGAGTAACAAGGGATACGAAAATGACGATTTTTGA
araA-R	CATCTTATTAAGGGGTCTGACGCTCAGTGGTTAGCGTTTTGAACCGTAATACA
xylA2-F	GTAACACTGGCAGAGCATTACGCTGACTTGTCTAAGCAGACTCCGGTTTGT
xylA2-R	CATCTTATTAAGGGGTCTGACGCTCAGTGGGGGAGCATGTCAGCAAAAATTAAC
dalD-F	GTAACACTGGCAGAGCATTACGCTGACTTGGGTTTCCCGCCCTAAGTTG
dalD-R	CATCTTATTAAGGGGTCTGACGCTCAGTGGCAGCCGCAGTACCTATGAG
rafB-F	GTAACACTGGCAGAGCATTACGCTGACTTGGCCGCAGAGTACAGGCTATA
rafB-R	CATCTTATTAAGGGGTCTGACGCTCAGTGGTCAGAAGAAATATTTAAAGCGCACC
kdgM&ogl-F	GTAACACTGGCAGAGCATTACGCTGACTTGCGCTATACCTCGATTTCCATGG
kdgM&ogl-R	CATCTTATTAAGGGGTCTGACGCTCAGTGGCGTTTTGCTGATGGGTGC
gntK-F	GTAACACTGGCAGAGCATTACGCTGACTTGAGATCACACATATTCACATCTGG
gntK-R	CATCTTATTAAGGGGTCTGACGCTCAGTGGCTAGTGACTGCCTTTGTTGA
For ECN engineering
rhtB-spacer-F	TAGT TCATCAGAGTAAGTCGGATA
rhtB-spacer-R	AAAC TATCCGACTTACTCTGATGA
rhtB-up-F	TGGCCTCCACTCAATCGC
rhtB-up-Apr-R	CTGCGAAGTGATCTTCCGTCACAGGTATTATTTTCACGCATGCCTCG
rhtC-down-Apr-F	GAGCTCATGAGCGGAGAACGAGATGACGTTCGTCTGGCATTAACGCGAA
rhtC-down-R	CTGCATACGCTGATTATGGTG
rhtB-up-R	ATTTTCACGCATGCCTCG
rhtB-hyg-F	TGTTAGCATCGGCGAGGCATGCGTGAAAATAGTATACACTCCGCTAGCGC
rhtC-hyg-R	CATTTGATTATTTCGCGTTAATGCCAGACGAGAGTTTTCGCCCCGAAGAA
rhtC-down-F	CGTCTGGCATTAACGCGAA
rhtC-down-R	CTGCATACGCTGATTATGGTG
apr-J23119-R	ACTAGTATTATACCTAGGACTGAGCTAGCTGTCAAAACGTCATCTCGTTCTCC
ECN-gntK-P-spacer-F	TAGT ATGGTTAGTCGTGCTCAAAG
ECN-gntK-P-spacer-R	AAAC CTTTGAGCACGACTAACCAT
ECN-gntK-up-F	AATGATGACCTGGCGGTC
ECN-gntK-up-R	TCTGCGAAGTGATCTTCCGTCACAGGTATTATATCCATCCGTGCCTTAAGT
ECN-gntK-down-F	TCAGTCCTAGGTATAATACTAGTAAAGAGGAGAAATACCATGTCTTGATGGGCGTATCGG
ECN-gntK-down-R	CGCCTTTCAGGTAGATGAAAG
ECN-ara-P-F	TAGT AAAAGCATTCTGTAACAAAG
ECN-ara-P-R	AAAC CTTTGTTACAGAATGCTTTT
ECN-araB-up-F	GGATGACGACCGTAGTGATG
ECN-araB-up-R	TCTGCGAAGTGATCTTCCGTCACAGGTATTATGCAATATGGACAATTGGTTT
ECN-araB-down-F	AGCTAGCTCAGTCCTAGGTATAATACTAGTACCCGTTTTTTTGGATGGAGT
ECN-araB-down-R	TTCTTCAACCGCGGTGTG
hyg-J23119-R	ACTAGTATTATACCTAGGACTGAGCTAGCTGTCAAAGAGTTTTCGCCCCGAAGAA
ECN-araF-P-spacer-F	TAGT CATGGGTACCAAAGACAACA
ECN-araF-P-spacer-R	AAAC TGTTGTCTTTGGTACCCATG
ECN-araF-up-F	ATTACTCTGTGCCTGGGCG
ECN-araF-up-hyg-R	CCGGACATCAGCGCTAGCGGAGTGTATACTGAGAGCCATATCGCAAAAATGA
ECN-araF-down-F	CAGTCCTAGGTATAATACTAGTAAAGAGGAGAAATACCATATGTCATTCGTTTTTGCCCT
ECN-araF-down-R	TCGCAGCCATCATCACCAG
ECN-gntT-P-spacer-F	TAGT GTGCTTGAGAATCACCAGAG
ECN-gntT-P-spacer-R	AAAC CTCTGGTGATTCTCAAGCAC
ECN-gntT-up-F	CGCAGCTGACGCTGAAAG
ECN-gntT-up-hyg-R	CCGGACATCAGCGCTAGCGGAGTGTATACTATCGTGGGGAAACGAAGAG
ECN-gntT-down-F	GTCCTAGGTATAATACTAGTAAAGAGGAGAAATACCATATGCCATTAGTCATTGTTGCTA
ECN-gntT-down-R	CGCCATTGGTACACCAACA
ECN-gntR-spacer-F	TAGT ATGCCCGCGAGCAATAATGG
ECN-gntR-spacer-R	AAAC CCATTATTGCTCGCGGGCAT
ECN-gntR-up-F	GCGCGTGATGGTTCATTG
ECN-gntR-up-R	TCTGCGAAGTGATCTTCCGTCACAGGTATTCGGCTGGTGGCGTTAGAGA
ECN-gntR-down-F	GAGCTCATGAGCGGAGAACGAGATGACGTTGGTCAGGTGATGGAGCCA
ECN-gntR-down-R	TATTGGTGCGCTGCATAGC
up-F	GCCGTGTGCTGCTATCAC
up-B1-R	CATGAACGTCTACCTGCAGTCGATTACGGTCACTCTCCCTGCTGCTC	barcode 1
Amp-B1-F	CCGTAATCGACTGCAGGTAGACGTTCATGCGCGGAACCCCTATTTGTTTA
Amp-R	TTACCAATGCTTAATCAGTGAGG
down-F	ATAGGTGCCTCACTGATTAAGCATTGGTAATTAACGACGACACATTTCATCA
down-R	ATGGGTGGATCTGCCATT
up-B3-R	TTCGTACCGATGACTCACGTAGCCTCGAATCACTCTCCCTGCTGCTC
Amp-B3-F	TTCGAGGCTACGTGAGTCATCGGTACGAACGCGGAACCCCTATTTGTTTA
up-B4-R	CGTAAGCCTACGACTCAGCATCGCTAGCTTCACTCTCCCTGCTGCTC
Amp-B4-F	AGCTAGCGATGCTGAGTCGTAGGCTTACGCGCGGAACCCCTATTTGTTTA
up-B5-R	TCAGCTTAACCGACTGTACCAGTCGATGCTCACTCTCCCTGCTGCTC
Amp-B5-F	GCATCGACTGGTACAGTCGGTTAAGCTGACGCGGAACCCCTATTTGTTTA
up-B6-R	GTGCCTAAGACTCGCATGACTCGACCGTATCACTCTCCCTGCTGCTC
Amp-B6-F	TACGGTCGAGTCATGCGAGTCTTAGGCACCGCGGAACCCCTATTTGTTTA
barcode-spacer-F	TAGT AGCGCTACAACGCCTTTACC
barcode-spacer-R	AAAC GGTAAAGGCGTTGTAGCGCT
barcode1-test-F	TAA TCG ACT GCA GGT AGA
barcode3-test-F	GAG GCT ACG TGA GTC ATC
barcode4-test-F	TAG CGA TGC TGA GTC GTA
barcode5-test-F	TCG ACT GGT ACA GTC GGT
barcode6-test-F	GGT CGA GTC ATG CGA GTC
barcode-test-R	GGCGAGTTACATGATCCCC
For qPCR
ropB-F	ATCTCAGACAGCGGGTTGTT
ropB-R	ATATGATCAACGCCAAGCCG
qKP-kdgM-F	CCCCCGGGTTTACCATTGAG
qKP-kdgM-R	AAGCCGTTGTCGAAGCTGTA
qKP-ogl-F	GGTATGGTCGTCGAAGGGAC
qKP-ogl-R	GAGCCAGGTGATCCATGAGG
qKP-kduD-F	CAGCGGCGGGAAGATCATTA
qKP-kduD-R	TTGGATGCGGTATACGACGG
qKP-togB-F	TGCGCTTTGCTGTAGGAGAA
qKP-togB-R	CTGGCCCTGCTCAACTCTTA
qKP-togA-F	CGATAAACCCGGCGACAAAC
qKP-togA-R	TCGGCCACATTATGCAGGTT
qKP-togM-F	GTTCAGCATCCCCATTTCGC
qKP-togM-R	GGTTCGCAACGCTTATCACC
qKP-togN-F	ACGGGATGTAATAGGCGGTG
qKP-togN-R	TCGGCATTGCTTTTGTGCTC
qKP-kdgF-F	TGAACTCAAACTCGCCGGAA
qKP-kdgF-R	CGTGGAGGTGAATTTTGCCG
qKP-uxaC-F	AAAGTCTCCGATCATGCGCT
qKP-uxaC-R	AGAATGTCATCCAGCTCGGC
qKP-araA-F	CGATAACATGCGCGAAGTGG
qKP-araA-R	CCCAGGTGTTCACCGAGAAG
qKP-araB-F	TCGCCGATAAAGAGAGCGTC
qKP-araB-R	CCTGCCTCCATGCCGATAAA
qKP-xylA-F	TGAGCAGATTGGCCGCTTTA
qKP-xylA-R	GTTTGGGCTCAATCAGCAGC
qECN-gntK-F	TGCTGCGTGAAGGTAATCCT
qECN-gntK-R	GCTTTCAGGCGGCTTTCAAT
qECN-gntT-F	GTTTACGCTCGCGTGTTGAA
qECN-gntT-R	CTCGGCATCTCTTCTTCGCT
qECN-araB-F	CACAGCCTAACGCACTGGTA
qECN-araB-R	ATACCTTTCACTGCCCGCTC
qECN-araF-F	AGAAACGTGGCTGGGATGTC
qECN-araF-R	CGAGCCGTATCCAGTTCGTT
qECN-araA-F	AGCTGCTACACCATGACACC
qECN-araA-R	TCATCCCCAGCTCAATACGC
qECN-xylA-F	GCTTATCGAACCGAAACCGC
qECN-xylA-R	CAGGAAGCCATAGACCGTCG
qECN-xylF-F	TCCGGTAACCAGCCATCAAC
qECN-xylF-R	CGCCGGGCAAATGAAAGTAT
qECN-ogl-F	AATTGGGTGGGGTACGGAAC
qECN-ogl-R	GCGGGGTCCAGTCAGTTTTA
q-Barcode-R	AGGGTTATTGTCTCATGAGCGG
q-Barcode1-F	TCGACTGCAGGTAGACGTTC
q-Barcode3-F	GAGGCTACGTGAGTCATCGG
q-Barcode4-F	TAGCGATGCTGAGTCGTAGG
q-Barcode5-F	TACAGTCGGTTAAGCTGACGC
q-Barcode6-F	GGTCGAGTCATGCGAGTCTT
q-EcN-Arb-F	GGAATAGCGCTACAACGCCT
q-EcN-Arb-R	TGGCTGCATAACCATTTCACA

### Sheet: TableS4
Metabolite Standards
Group	Sugar	Retention Time (min)	Characteristic Ions (m/z)
Hexoses	Glucose	15.753	319, 205, 217
	Galactose	15.642	319, 205, 217
	Mannose	15.544	319, 205, 217
	Fructose	15.309	307, 217, 103
Deoxy Sugars	Fucose	12.494	321, 277, 117
	Rhamnose	12.336	321, 277, 117
Pentoses	Arabinose	11.361	307, 217, 103
	Xylose	11.259	307, 217, 103
Sugar Acids	Gluconolactone, Gluconate	15.391; 17.653	319, 217, 129; 333, 305, 292
	Glucoronate	16.473	364, 333, 160
	Galacturonate	16.622	364, 333, 160
Disaccharides	Sucrose	27.869	437, 361, 217
	Lactose	28.282	361, 217, 204
	Maltose	28.772	361, 217, 204
	Melibiose	29.714	361, 217, 204
Sugar Alcohols	Arabitol	12.4	319, 307, 217
	Galacitol	16.554	319, 307, 217
	Mannitol	16.328	319, 217, 205
	Sorbitol	16.469	319, 307, 217
Other Metabolites not included as standards
Short Chain Fatty Acid	3,4-dihydroxybutanoic acid	7.519	189, 233, 321
Amino acid	Glutamate	10.372	348, 246, 128
Other Sugars and Sugar Derivatives	3-deoxy-pentitol	10.564	147, 205, 231
	2-ketogluconic acid (peak 1)	13.25	333, 292, 217
	2-ketogluconic acid (peak 2)	13.533	333, 292, 218
	Quininic acid	14.999	435, 345, 255,
	GlcNAc	19.028	147, 205, 319
	Myo-Inositol	19.136	507, 318, 305
	Glyceryl-glycoside	23.191	361, 337, 204
	Galactinol	30.452	433, 361, 204
	Unknwon Disaccharide	31.411	597, 361, 204
Internal Standard
Internal Standard	13C3/15N-β-Alanine	7.556	176, 250, 294
* Ions in bold were used for quantification
** All metabolites were analyzed after methoximation and silylation
